# Neural stemness unifies cell tumorigenicity and pluripotent differentiation potential

**DOI:** 10.1101/2021.12.23.474069

**Authors:** Min Zhang, Yang Liu, Lihua Shi, Lei Fang, Liyang Xu, Ying Cao

**Author notes:** Correspondence: Ying Cao, Model Animal Research Center of Medical School, Nanjing University, 12 Xuefu Road, Pukou High-Tech Zone, Nanjing 210061, China.

## Abstract

Tumorigenicity and pluripotent differentiation potential are kernel cell properties for tumorgenesis and embryogenesis. A growing number of studies have demonstrated that neural stemness is the source of the two cell properties, because neural stem cells and cancer cells share cell features and regulatory networks and neural stemness has an evolutionary advantage. However, it needs to validate whether neural stemness is a cell property that would unify tumorigenicity and pluripotent differentiation potential. SETDB1/Setdb1 is an epigenetic factor that is upregulated in cancer cells and promotes cancers, and correspondingly, is enriched in embryonic neural cells during vertebrate embryogenesis. We show that knockdown of SETDB1/Setdb1 led to neuronal differentiation in neural stem and cancer cells, concomitant with reduced tumorigenicity and pluripotent differentiation potential in these cells; whereas overexpression caused an opposite effect. On one hand, SETDB1 maintains a regulatory network comprised of proteins involved in developmental programs and basic cellular functional machineries, including epigenetic modifications (EZH2), ribosome biogenesis (RPS3), translation initiation (EIF4G), spliceosome assembly (SF3B1), etc., all of which play active roles in cancers. On the other, it represses transcription of genes promoting differentiation and cell cycle and growth arrest. Moreover, neural stemness, tumorigenicity and pluripotent differentiation potential were simultaneously enhanced during serial transplantation of cancer cells. Expression of proteins involved in developmental programs and basic cellular functional machineries, including SETDB1 and other proteins above, was gradually increased. In agreement with increased expression of spliceosome proteins, alternative splicing events also increased in tumor cells derived from later transplantations, suggesting that different machineries should work concertedly to match the status of high proliferation and pluripotent differentiation potential. The study presents the evidence that neural stemness unifies tumorigenicity and differentiation potential. Tumorigenesis represents a process of gradual loss of original cell identity and gain of neural stemness in somatic cells, which might be a distorted replay of neural induction during normal embryogenesis.
