## Supplemental Table 4 for "Neural stemness unifies cell tumorigenicity and pluripotent differentiation potential"

### Sheet: Sorted
		NE-4C IP: IgG			NE-4C IP: Setdb1
Rank	Acc #	Gene	Num Unique	Peptide Count	% Cov	Num Unique	Peptide Count	% Cov	Fold change	Protein Name
1	Q61879	Myh10				35	42	22.1	#DIV/0!	Myosin-10
2	Q8VDD5	Myh9				26	31	18.1	#DIV/0!	Myosin-9
3	Q01320	Top2a				25	28	20.7	#DIV/0!	DNA topoisomerase 2-alpha
4	P51881	Slc25a5				15	23	30.2	#DIV/0!	ADP/ATP translocase 2
5	O88477	Igf2bp1				14	21	27.4	#DIV/0!	Insulin-like growth factor 2 mRNA-binding protein 1
6	P46735	Myo1b				17	18	19.5	#DIV/0!	Unconventional myosin-Ib
7	Q62167	Ddx3x				13	17	24.6	#DIV/0!	ATP-dependent RNA helicase DDX3X
8	Q8VEK3	Hnrnpu				11	15	18.1	#DIV/0!	Heterogeneous nuclear ribonucleoprotein U
9	Q7TPV4	Mybbp1a				14	14	13.5	#DIV/0!	Myb-binding protein 1A
10	P63038	Hspd1				12	13	24.3	#DIV/0!	60 kDa heat shock protein, mitochondrial
11	P62082	Rps7				9	13	50.5	#DIV/0!	40S ribosomal protein S7
12	P23506	Pcmt1				9	12	47.1	#DIV/0!	Protein-L-isoaspartate(D-aspartate) O-methyltransferase
13	Q60865	Caprin1				11	11	15	#DIV/0!	Caprin-1
14	P97855	G3bp1				10	11	24.7	#DIV/0!	Ras GTPase-activating protein-binding protein 1
15	Q6ZWN5	Rps9				9	11	23.2	#DIV/0!	40S ribosomal protein S9
16	Q9D0E1	Hnrnpm				10	10	13	#DIV/0!	Heterogeneous nuclear ribonucleoprotein M
17	Q9Z2X1	Hnrnpf				8	10	20.7	#DIV/0!	Heterogeneous nuclear ribonucleoprotein F
18	Q9D8N0	Eef1g				8	10	25.6	#DIV/0!	Elongation factor 1-gamma
19	Q99020	Hnrnpab				7	10	24.9	#DIV/0!	Heterogeneous nuclear ribonucleoprotein A/B
20	P61979	Hnrnpk				7	10	18.4	#DIV/0!	Heterogeneous nuclear ribonucleoprotein K
21	P62827	Ran				7	10	37	#DIV/0!	GTP-binding nuclear protein Ran
22	P0DP26	Calm1				9	9	56.4	#DIV/0!	Calmodulin-1
23	Q7TMK9	Syncrip				9	9	18.9	#DIV/0!	Heterogeneous nuclear ribonucleoprotein Q
24	Q99KP6	Prpf19				8	9	21	#DIV/0!	Pre-mRNA-processing factor 19
25	P62242	Rps8				8	9	34.1	#DIV/0!	40S ribosomal protein S8
26	Q9JIK5	Ddx21				8	9	12	#DIV/0!	Nucleolar RNA helicase 2
27	P17225	Ptbp1				7	9	18.2	#DIV/0!	Polypyrimidine tract-binding protein 1
28	P49312	Hnrnpa1				7	9	29.1	#DIV/0!	Heterogeneous nuclear ribonucleoprotein A1
29	Q8BG05	Hnrnpa3				7	9	19.8	#DIV/0!	Heterogeneous nuclear ribonucleoprotein A3
30	P17182	Eno1				7	8	27.2	#DIV/0!	Alpha-enolase
31	Q9JHJ0	Tmod3				6	8	23	#DIV/0!	Tropomodulin-3
32	P47911	Rpl6				7	8	25.3	#DIV/0!	60S ribosomal protein L6
33	Q9CPR4	Rpl17				7	8	34.2	#DIV/0!	60S ribosomal protein L17
34	P14206	Rpsa				5	8	24.7	#DIV/0!	40S ribosomal protein SA
35	Q922Q8	Lrrc59				6	8	21.8	#DIV/0!	Leucine-rich repeat-containing protein 59
36	P14869	Rplp0				4	8	20.8	#DIV/0!	60S acidic ribosomal protein P0
37	P48962	Slc25a4				6	7	18.5	#DIV/0!	ADP/ATP translocase 1
38	P57776	Eef1d				7	7	29.9	#DIV/0!	Elongation factor 1-delta
39	Q587J6	L1td1				7	7	12.3	#DIV/0!	LINE-1 type transposase domain-containing protein 1
40	O08583	Alyref				6	7	38.8	#DIV/0!	THO complex subunit 4
41	O35129	Phb2				6	7	29.1	#DIV/0!	Prohibitin-2
42	Q8BK67	Rcc2				6	7	14.6	#DIV/0!	Protein RCC2
43	O88974	Setdb1				6	7	9.4	#DIV/0!	Histone-lysine N-methyltransferase SETDB1
44	P35550	Fbl				6	7	22.3	#DIV/0!	rRNA 2'-O-methyltransferase fibrillarin
45	P80318	Cct3				6	7	17.2	#DIV/0!	T-complex protein 1 subunit gamma
46	P47753	Capza1				4	7	20.3	#DIV/0!	F-actin-capping protein subunit alpha-1
47	O08638	Myh11				5	6	2.3	#DIV/0!	Myosin-11
48	P62843	Rps15				5	6	42.1	#DIV/0!	40S ribosomal protein S15
49	P42932	Cct8				6	6	10.9	#DIV/0!	T-complex protein 1 subunit theta
50	Q9JJK2	Lancl2				5	6	12	#DIV/0!	LanC-like protein 2
51	P12970	Rpl7a				5	6	18.4	#DIV/0!	60S ribosomal protein L7a
52	Q8BP67	Rpl24				4	6	15.9	#DIV/0!	60S ribosomal protein L24
53	P63276	Rps17				4	6	43	#DIV/0!	40S ribosomal protein S17
54	P19253	Rpl13a				5	6	18.2	#DIV/0!	60S ribosomal protein L13a
55	P80315	Cct4				6	6	15	#DIV/0!	T-complex protein 1 subunit delta
56	Q6ZWV3	Rpl10				4	6	11.7	#DIV/0!	60S ribosomal protein L10
57	P60867	Rps20				4	6	26.1	#DIV/0!	40S ribosomal protein S20
58	P28798	Grn				5	6	4.9	#DIV/0!	Granulins
59	P49718	Mcm5				5	5	10.5	#DIV/0!	DNA replication licensing factor MCM5
60	P14733	Lmnb1				5	5	15.3	#DIV/0!	Lamin-B1
61	P47754	Capza2				4	5	20.3	#DIV/0!	F-actin-capping protein subunit alpha-2
62	P18760	Cfl1				4	5	43.4	#DIV/0!	Cofilin-1
63	Q9D8E6	Rpl4				4	5	13.6	#DIV/0!	60S ribosomal protein L4
64	O70133	Dhx9				5	5	4.1	#DIV/0!	ATP-dependent RNA helicase A
65	P62264	Rps14				4	5	11.3	#DIV/0!	40S ribosomal protein S14
66	P47757	Capzb				4	5	17.3	#DIV/0!	F-actin-capping protein subunit beta
67	Q9D6Z1	Nop56				5	5	10.3	#DIV/0!	Nucleolar protein 56
68	P80317	Cct6a				5	5	13.2	#DIV/0!	T-complex protein 1 subunit zeta
69	P62918	Rpl8				5	5	21.4	#DIV/0!	60S ribosomal protein L8
70	P47963	Rpl13				5	5	30.8	#DIV/0!	60S ribosomal protein L13
71	P63325	Rps10				3	5	29.1	#DIV/0!	40S ribosomal protein S10
72	P62245	Rps15a				5	5	30	#DIV/0!	40S ribosomal protein S15a
73	Q04750	Top1				5	5	6.9	#DIV/0!	DNA topoisomerase 1
74	P97379	G3bp2				4	4	4.8	#DIV/0!	Ras GTPase-activating protein-binding protein 2
75	Q8R326	Pspc1				4	4	13	#DIV/0!	Paraspeckle component 1
76	Q8K310	Matr3				4	4	10.2	#DIV/0!	Matrin-3
77	Q99JY9	Actr3				4	4	12.7	#DIV/0!	Actin-related protein 3
78	P62754	Rps6				4	4	18.9	#DIV/0!	40S ribosomal protein S6
79	Q9Z0G0	Gipc1				3	4	18.3	#DIV/0!	PDZ domain-containing protein GIPC1
80	O08810	Eftud2				4	4	5.7	#DIV/0!	116 kDa U5 small nuclear ribonucleoprotein component
81	P68040	Rack1				4	4	15.5	#DIV/0!	Receptor of activated protein C kinase 1
82	Q6URW6	Myh14				3	4	1.4	#DIV/0!	Myosin-14
83	P61222	Abce1				4	4	10.4	#DIV/0!	ATP-binding cassette sub-family E member 1
84	P59999	Arpc4				4	4	23.8	#DIV/0!	Actin-related protein 2/3 complex subunit 4
85	Q9CR57	Rpl14				3	4	17.1	#DIV/0!	60S ribosomal protein L14
86	Q60668	Hnrnpd				3	4	9.9	#DIV/0!	Heterogeneous nuclear ribonucleoprotein D0
87	P27659	Rpl3				4	4	9.2	#DIV/0!	60S ribosomal protein L3
88	P62259	Ywhae				3	4	12.2	#DIV/0!	14-3-3 protein epsilon
89	Q8BIX3	Arl14ep				2	4	6.2	#DIV/0!	ARL14 effector protein
90	Q6PDM2	Srsf1				3	4	12.5	#DIV/0!	Serine/arginine-rich splicing factor 1
91	Q2KN98	Specc1l				4	4	4.2	#DIV/0!	Cytospin-A
92	P51410	Rpl9				3	4	9.4	#DIV/0!	60S ribosomal protein L9
93	Q6A068	Cdc5l				4	4	6	#DIV/0!	Cell division cycle 5-like protein
94	P61255	Rpl26				3	4	12.4	#DIV/0!	60S ribosomal protein L26
95	Q501J6	Ddx17				3	3	4.9	#DIV/0!	Probable ATP-dependent RNA helicase DDX17
96	O35737	Hnrnph1				3	3	9.6	#DIV/0!	Heterogeneous nuclear ribonucleoprotein H
97	P70333	Hnrnph2				3	3	9.6	#DIV/0!	Heterogeneous nuclear ribonucleoprotein H2
98	Q9CX86	Hnrnpa0				3	3	14.1	#DIV/0!	Heterogeneous nuclear ribonucleoprotein A0
99	Q91VR5	Ddx1				3	3	8.6	#DIV/0!	ATP-dependent RNA helicase DDX1
100	P35980	Rpl18				3	3	20.2	#DIV/0!	60S ribosomal protein L18
101	Q9D819	Ppa1				3	3	17.3	#DIV/0!	Inorganic pyrophosphatase
102	Q8R081	Hnrnpl				3	3	7.7	#DIV/0!	Heterogeneous nuclear ribonucleoprotein L
103	O35286	Dhx15				3	3	4	#DIV/0!	Pre-mRNA-splicing factor ATP-dependent RNA helicase DHX15
104	Q9Z204	Hnrnpc				3	3	9.3	#DIV/0!	Heterogeneous nuclear ribonucleoproteins C1/C2
105	Q91WK0	Lrrfip2				3	3	19.3	#DIV/0!	Leucine-rich repeat flightless-interacting protein 2
106	Q9D0I9	Rars				3	3	5.2	#DIV/0!	Arginine--tRNA ligase, cytoplasmic
107	Q9DBR7	Ppp1r12a				3	3	4.5	#DIV/0!	Protein phosphatase 1 regulatory subunit 12A
108	Q9DB20	Atp5o				3	3	20.7	#DIV/0!	ATP synthase subunit O, mitochondrial
109	Q9ERG0	Lima1				3	3	4.6	#DIV/0!	LIM domain and actin-binding protein 1
110	P62751	Rpl23a				3	3	16	#DIV/0!	60S ribosomal protein L23a
111	Q6ZWV7	Rpl35				3	3	22.8	#DIV/0!	60S ribosomal protein L35
112	Q9CQE8	Rtraf				3	3	17.2	#DIV/0!	UPF0568 protein C14orf166 homolog
113	P62855	Rps26				2	3	26.1	#DIV/0!	40S ribosomal protein S26
114	Q61584	Fxr1				3	3	5.8	#DIV/0!	Fragile X mental retardation syndrome-related protein 1
115	Q9CXW4	Rpl11				2	3	12.9	#DIV/0!	60S ribosomal protein L11
116	P25206	Mcm3				3	3	4.3	#DIV/0!	DNA replication licensing factor MCM3
117	Q9Z1X4	Ilf3				3	3	3.9	#DIV/0!	Interleukin enhancer-binding factor 3
118	P62830	Rpl23				2	3	18.6	#DIV/0!	60S ribosomal protein L23
119	Q9CPN8	Igf2bp3				3	3	6.6	#DIV/0!	Insulin-like growth factor 2 mRNA-binding protein 3
120	P61205	Arf3				3	3	27.1	#DIV/0!	ADP-ribosylation factor 3
121	Q9CXY6	Ilf2				3	3	12.1	#DIV/0!	Interleukin enhancer-binding factor 2
122	P62281	Rps11				3	3	20.3	#DIV/0!	40S ribosomal protein S11
123	P62717	Rpl18a				3	3	21	#DIV/0!	60S ribosomal protein L18a
124	Q91VC3	Eif4a3				2	2	6.6	#DIV/0!	Eukaryotic initiation factor 4A-III
125	Q02257	Jup				2	2	5.1	#DIV/0!	Junction plakoglobin
126	P62960	Ybx1				2	2	18.3	#DIV/0!	Nuclease-sensitive element-binding protein 1
127	Q8CCS6	Pabpn1				2	2	9.3	#DIV/0!	Polyadenylate-binding protein 2
128	P0CG49	Ubb				2	2	11.1	#DIV/0!	Polyubiquitin-B
129	Q8K301	Ddx52				2	2	5.7	#DIV/0!	Probable ATP-dependent RNA helicase DDX52
130	P70372	Elavl1				2	2	7.4	#DIV/0!	ELAV-like protein 1
131	P80314	Cct2				2	2	5	#DIV/0!	T-complex protein 1 subunit beta
132	P67984	Rpl22				2	2	19.5	#DIV/0!	60S ribosomal protein L22
133	Q3UEB3	Puf60				2	2	5.7	#DIV/0!	Poly(U)-binding-splicing factor PUF60
134	Q62318	Trim28				2	2	2.9	#DIV/0!	Transcription intermediary factor 1-beta
135	P62320	Snrpd3				2	2	15.1	#DIV/0!	Small nuclear ribonucleoprotein Sm D3
136	Q9DB77	Uqcrc2				2	2	7.1	#DIV/0!	Cytochrome b-c1 complex subunit 2, mitochondrial
137	O70251	Eef1b				2	2	9.8	#DIV/0!	Elongation factor 1-beta
138	P11103	Parp1				2	2	3.3	#DIV/0!	Poly [ADP-ribose] polymerase 1
139	Q6IRU2	Tpm4				2	2	13.3	#DIV/0!	Tropomyosin alpha-4 chain
140	Q9Z0N1	Eif2s3x				2	2	5.1	#DIV/0!	Eukaryotic translation initiation factor 2 subunit 3, X-linked
141	P84104	Srsf3				2	2	18.3	#DIV/0!	Serine/arginine-rich splicing factor 3
142	P97461	Rps5				2	2	13.7	#DIV/0!	40S ribosomal protein S5
143	P24547	Impdh2				2	2	5.8	#DIV/0!	Inosine-5'-monophosphate dehydrogenase 2
144	Q8VDW0	Ddx39a				2	2	4	#DIV/0!	ATP-dependent RNA helicase DDX39A
145	Q8CIE6	Copa				2	2	2	#DIV/0!	Coatomer subunit alpha
146	P60335	Pcbp1				2	2	12.4	#DIV/0!	Poly(rC)-binding protein 1
147	Q8K3Y3	Lin28a				1	2	8.1	#DIV/0!	Protein lin-28 homolog A
148	P55258	Rab8a				2	2	10.6	#DIV/0!	Ras-related protein Rab-8A
149	Q922B2	Dars				2	2	4.4	#DIV/0!	Aspartate--tRNA ligase, cytoplasmic
150	P67778	Phb				2	2	8.5	#DIV/0!	Prohibitin
151	P32037	Slc2a3				2	2	5.5	#DIV/0!	Solute carrier family 2, facilitated glucose transporter member 3
152	P47955	Rplp1				1	2	14	#DIV/0!	60S acidic ribosomal protein P1
153	Q9JJ28	Flii				2	2	2	#DIV/0!	Protein flightless-1 homolog
154	O09167	Rpl21				2	2	20.6	#DIV/0!	60S ribosomal protein L21
155	P62267	Rps23				1	2	7.7	#DIV/0!	40S ribosomal protein S23
156	P02088	Hbb-b1				1	2	6.8	#DIV/0!	Hemoglobin subunit beta-1
157	Q9EPU0	Upf1				2	2	3.1	#DIV/0!	Regulator of nonsense transcripts 1
158	P27048	Snrpb				2	2	6.5	#DIV/0!	Small nuclear ribonucleoprotein-associated protein B
159	Q8BP47	Nars				2	2	3.8	#DIV/0!	Asparagine--tRNA ligase, cytoplasmic
160	P62889	Rpl30				2	2	10.4	#DIV/0!	60S ribosomal protein L30
161	Q61753	Phgdh				2	2	3.2	#DIV/0!	D-3-phosphoglycerate dehydrogenase
162	Q8CGC7	Eprs				2	2	1.5	#DIV/0!	Bifunctional glutamate/proline--tRNA ligase
163	Q99JN2	Klhl22				2	2	4.7	#DIV/0!	Kelch-like protein 22
164	Q99MN1	Kars				2	2	2.7	#DIV/0!	Lysine--tRNA ligase
165	P46471	Psmc2				2	2	6.2	#DIV/0!	26S proteasome regulatory subunit 7
166	P17742	Ppia				2	2	16.5	#DIV/0!	Peptidyl-prolyl cis-trans isomerase A
167	Q9QYJ0	Dnaja2				1	1	7.8	#DIV/0!	DnaJ homolog subfamily A member 2
168	Q8BK64	Ahsa1				1	1	6.5	#DIV/0!	Activator of 90 kDa heat shock protein ATPase homolog 1
169	Q68FD5	Cltc				1	1	1.1	#DIV/0!	Clathrin heavy chain 1
170	Q9CQF3	Nudt21				1	1	7.9	#DIV/0!	Cleavage and polyadenylation specificity factor subunit 5
171	Q9CQQ7	Atp5f1				1	1	5.9	#DIV/0!	ATP synthase F(0) complex subunit B1, mitochondrial
172	Q61029	Tmpo				1	1	3.5	#DIV/0!	Lamina-associated polypeptide 2, isoforms beta/delta/epsilon/gamma
173	P70168	Kpnb1				1	1	1.7	#DIV/0!	Importin subunit beta-1
174	Q9D7S7	Rpl22l1				1	1	19.7	#DIV/0!	60S ribosomal protein L22-like 1
175	Q3U1J4	Ddb1				1	1	2.1	#DIV/0!	DNA damage-binding protein 1
176	P07724	Alb				1	1	2.1	#DIV/0!	Serum albumin
177	Q60930	Vdac2				1	1	6.8	#DIV/0!	Voltage-dependent anion-selective channel protein 2
178	Q61545	Ewsr1				1	1	2.3	#DIV/0!	RNA-binding protein EWS
179	O89086	Rbm3				1	1	11.8	#DIV/0!	RNA-binding protein 3
180	Q9QXS6	Dbn1				1	1	2.3	#DIV/0!	Drebrin
181	P31230	Aimp1				1	1	3.9	#DIV/0!	Aminoacyl tRNA synthase complex-interacting multifunctional protein 1
182	P26369	U2af2				1	1	5.5	#DIV/0!	Splicing factor U2AF 65 kDa subunit
183	Q61316	Hspa4				1	1	1.5	#DIV/0!	Heat shock 70 kDa protein 4
184	P60122	Ruvbl1				1	1	4.8	#DIV/0!	RuvB-like 1
185	Q60737	Csnk2a1				1	1	4.6	#DIV/0!	Casein kinase II subunit alpha
186	Q99LF4	Rtcb				1	1	3.8	#DIV/0!	tRNA-splicing ligase RtcB homolog
187	Q8K363	Ddx18				1	1	1.8	#DIV/0!	ATP-dependent RNA helicase DDX18
188	P52293	Kpna2				1	1	3.4	#DIV/0!	Importin subunit alpha-1
189	P14115	Rpl27a				1	1	7.4	#DIV/0!	60S ribosomal protein L27a
190	P01942	Hba				1	1	10.6	#DIV/0!	Hemoglobin subunit alpha
191	Q8BGD9	Eif4b				1	1	2.6	#DIV/0!	Eukaryotic translation initiation factor 4B
192	Q9D883	U2af1				1	1	7.5	#DIV/0!	Splicing factor U2AF 35 kDa subunit
193	P61161	Actr2				1	1	3.6	#DIV/0!	Actin-related protein 2
194	Q9D898	Arpc5l				1	1	7.8	#DIV/0!	Actin-related protein 2/3 complex subunit 5-like protein
195	P84099	Rpl19				1	1	8.7	#DIV/0!	60S ribosomal protein L19
196	P62141	Ppp1cb				1	1	3.4	#DIV/0!	Serine/threonine-protein phosphatase PP1-beta catalytic subunit
197	Q9D4J1	Efhd1				1	1	4.6	#DIV/0!	EF-hand domain-containing protein D1
198	Q8C854	Myef2				1	1	1.9	#DIV/0!	Myelin expression factor 2
199	Q8BMF4	Dlat				1	1	3	#DIV/0!	Dihydrolipoyllysine-residue acetyltransferase component of pyruvate dehydrogenase complex, mitochondrial
200	Q8R010	Aimp2				1	1	2.8	#DIV/0!	Aminoacyl tRNA synthase complex-interacting multifunctional protein 2
201	P63242	Eif5a				1	1	7.8	#DIV/0!	Eukaryotic translation initiation factor 5A-1
202	P62315	Snrpd1				1	1	10.9	#DIV/0!	Small nuclear ribonucleoprotein Sm D1
203	Q9DCH4	Eif3f				1	1	4.2	#DIV/0!	Eukaryotic translation initiation factor 3 subunit F
204	Q76MZ3	Ppp2r1a				1	1	3.4	#DIV/0!	Serine/threonine-protein phosphatase 2A 65 kDa regulatory subunit A alpha isoform
205	P80316	Cct5				1	1	2.2	#DIV/0!	T-complex protein 1 subunit epsilon
206	P08752	Gnai2				1	1	3.1	#DIV/0!	Guanine nucleotide-binding protein G(i) subunit alpha-2
207	Q922U1	Prpf3				1	1	2.6	#DIV/0!	U4/U6 small nuclear ribonucleoprotein Prp3
208	Q8BL97	Srsf7				1	1	7.9	#DIV/0!	Serine/arginine-rich splicing factor 7
209	Q9EQ61	Pes1				1	1	1.7	#DIV/0!	Pescadillo homolog
210	Q61171	Prdx2				1	1	5.6	#DIV/0!	Peroxiredoxin-2
211	O35326	Srsf5				1	1	3.3	#DIV/0!	Serine/arginine-rich splicing factor 5
212	Q9WTM5	Ruvbl2				1	1	2.4	#DIV/0!	RuvB-like 2
213	Q9Z0U1	Tjp2				1	1	1.5	#DIV/0!	Tight junction protein ZO-2
214	P84089	Erh				1	1	16.3	#DIV/0!	Enhancer of rudimentary homolog
215	Q9D0M1	Prpsap1				1	1	4.8	#DIV/0!	Phosphoribosyl pyrophosphate synthase-associated protein 1
216	Q9D0M3	Cyc1				1	1	4.9	#DIV/0!	Cytochrome c1, heme protein, mitochondrial
217	P63323	Rps12				1	1	17.4	#DIV/0!	40S ribosomal protein S12
218	P23242	Gja1				1	1	5.2	#DIV/0!	Gap junction alpha-1 protein
219	P13439	Umps				1	1	2.3	#DIV/0!	Uridine 5'-monophosphate synthase
220	P99027	Rplp2				1	1	10.4	#DIV/0!	60S acidic ribosomal protein P2
221	P63037	Dnaja1				1	1	3.3	#DIV/0!	DnaJ homolog subfamily A member 1
222	Q9D287	Bcas2				1	1	5.8	#DIV/0!	Pre-mRNA-splicing factor SPF27
223	Q9CUN6	Smurf1				1	1	1.4	#DIV/0!	E3 ubiquitin-protein ligase SMURF1
224	P23198	Cbx3				1	1	7.1	#DIV/0!	Chromobox protein homolog 3
225	Q6DFW4	Nop58				1	1	2.4	#DIV/0!	Nucleolar protein 58
226	Q62093	Srsf2				1	1	3.6	#DIV/0!	Serine/arginine-rich splicing factor 2
227	O35495	Cdk14				1	1	1.7	#DIV/0!	Cyclin-dependent kinase 14
228	Q60749	Khdrbs1				1	1	2.3	#DIV/0!	KH domain-containing, RNA-binding, signal transduction-associated protein 1
229	Q61990	Pcbp2				1	1	3.6	#DIV/0!	Poly(rC)-binding protein 2
230	Q99JF8	Psip1				1	1	2.1	#DIV/0!	PC4 and SFRS1-interacting protein
231	O54962	Banf1				1	1	27	#DIV/0!	Barrier-to-autointegration factor
232	Q08943	Ssrp1				1	1	1.6	#DIV/0!	FACT complex subunit SSRP1
233	P14685	Psmd3				1	1	2.3	#DIV/0!	26S proteasome non-ATPase regulatory subunit 3
234	Q8BW10	Nob1				1	1	2.2	#DIV/0!	RNA-binding protein NOB1
235	O55135	Eif6				1	1	4.1	#DIV/0!	Eukaryotic translation initiation factor 6
236	P41105	Rpl28				1	1	8	#DIV/0!	60S ribosomal protein L28
237	Q9D2G2	Dlst				1	1	1.8	#DIV/0!	Dihydrolipoyllysine-residue succinyltransferase component of 2-oxoglutarate dehydrogenase complex, mitochondrial
238	Q7TQH0	Atxn2l				1	1	1.7	#DIV/0!	Ataxin-2-like protein
239	Q9JM76	Arpc3				1	1	6.2	#DIV/0!	Actin-related protein 2/3 complex subunit 3
240	Q8VHK9	Dhx36				1	1	1.6	#DIV/0!	ATP-dependent RNA helicase DHX36
241	P49813	Tmod1				1	1	4.2	#DIV/0!	Tropomodulin-1
242	P24369	Ppib				1	1	3.7	#DIV/0!	Peptidyl-prolyl cis-trans isomerase B
243	Q8BG32	Psmd11				1	1	2.6	#DIV/0!	26S proteasome non-ATPase regulatory subunit 11
244	P09405	Ncl	1	1	1.3	32	43	34.9	43	Nucleolin
245	P58771	Tpm1	1	1	4.9	21	30	43	30	Tropomyosin alpha-1 chain
246	P29341	Pabpc1	1	1	2.2	17	24	30.3	24	Polyadenylate-binding protein 1
247	Q03265	Atp5a1	1	1	4	17	23	40	23	ATP synthase subunit alpha, mitochondrial
248	Q99K48	Nono	1	1	4.9	19	22	38.5	22	Non-POU domain-containing octamer-binding protein
249	Q8VIJ6	Sfpq	1	1	2.4	15	21	24.7	21	Splicing factor, proline- and glutamine-rich
250	Q3THE2	Myl12b	1	1	5.8	12	20	40.7	20	Myosin regulatory light chain 12B
251	P21107	Tpm3	1	1	4.9	12	19	33	19	Tropomyosin alpha-3 chain
252	P62908	Rps3	1	1	5.8	11	16	47.7	16	40S ribosomal protein S3
253	P16858	Gapdh	3	3	14.1	28	47	40.8	15.6667	Glyceraldehyde-3-phosphate dehydrogenase
254	Q9ERD7	Tubb3	2	2	5.3	15	29	24.2	14.5	Tubulin beta-3 chain
255	Q61937	Npm1	1	1	12	11	14	33.2	14	Nucleophosmin
256	P53026	Rpl10a	1	1	6	10	14	25.3	14	60S ribosomal protein L10a
257	Q9CZX8	Rps19	1	1	7.6	9	13	50.3	13	40S ribosomal protein S19
258	P14148	Rpl7	1	1	4.1	10	12	34.4	12	60S ribosomal protein L7
259	Q61656	Ddx5	2	2	2.9	16	21	25.6	10.5	Probable ATP-dependent RNA helicase DDX5
260	P58252	Eef2	1	1	2.4	10	10	16	10	Elongation factor 2
261	P14131	Rps16	1	1	6.8	7	10	39.7	10	40S ribosomal protein S16
262	Q922F4	Tubb6	2	2	5.4	10	18	16.1	9	Tubulin beta-6 chain
263	P56480	Atp5b	1	2	4.5	15	16	36.3	8	ATP synthase subunit beta, mitochondrial
264	P11983	Tcp1	1	1	4.9	8	8	17.1	8	T-complex protein 1 subunit alpha
265	Q7TMM9	Tubb2a	5	5	14.8	19	35	34.4	7	Tubulin beta-2A chain
266	Q9CWF2	Tubb2b	5	5	14.8	19	35	34.4	7	Tubulin beta-2B chain
267	P25444	Rps2	1	1	10.9	5	7	19.8	7	40S ribosomal protein S2
268	P56959	Fus	1	1	3.3	4	7	9.5	7	RNA-binding protein FUS
269	Q60605	Myl6	3	3	29.1	9	20	48.3	6.66667	Myosin light polypeptide 6
270	P99024	Tubb5	8	9	20.3	31	59	54.1	6.55556	Tubulin beta-5 chain
271	P97351	Rps3a	2	2	9.5	9	13	36.7	6.5	40S ribosomal protein S3a
272	P60843	Eif4a1	2	2	9.4	10	13	26.1	6.5	Eukaryotic initiation factor 4A-I
273	P68134	Acta1	8	13	13.8	25	84	31.8	6.46154	Actin, alpha skeletal muscle
274	P62270	Rps18	3	3	20.4	13	19	53.9	6.33333	40S ribosomal protein S18
275	P68372	Tubb4b	6	7	16.9	26	44	49.7	6.28571	Tubulin beta-4B chain
276	P07901	Hsp90aa1	2	2	3.8	8	12	12.3	6	Heat shock protein HSP 90-alpha
277	P35979	Rpl12	1	1	5.5	3	6	24.2	6	60S ribosomal protein L12
278	Q9D6F9	Tubb4a	5	6	10.6	17	32	33.3	5.33333	Tubulin beta-4A chain
279	P63268	Actg2	8	13	13.8	22	65	29	5	Actin, gamma-enteric smooth muscle
280	O88569	Hnrnpa2b1	1	1	7.6	4	5	14.4	5	Heterogeneous nuclear ribonucleoproteins A2/B1
281	P61358	Rpl27	2	2	12.5	7	10	47.1	5	60S ribosomal protein L27
282	P38647	Hspa9	13	18	19.4	42	88	43.2	4.88889	Stress-70 protein, mitochondrial
283	P10126	Eef1a1	7	8	15.4	23	38	37.7	4.75	Elongation factor 1-alpha 1
284	P35700	Prdx1	3	3	20.6	10	14	43.2	4.66667	Peroxiredoxin-1
285	P20029	Hspa5	16	19	30.8	41	86	55.3	4.52632	78 kDa glucose-regulated protein
286	P62702	Rps4x	1	2	3.4	7	9	20.5	4.5	40S ribosomal protein S4, X isoform
287	P62301	Rps13	2	2	16.6	6	9	33.8	4.5	40S ribosomal protein S13
288	P10853	Hist1h2bf	3	4	26.2	8	16	28.6	4	Histone H2B type 1-F/J/L
289	P52480	Pkm	2	2	6.2	7	8	24.3	4	Pyruvate kinase PKM
290	P63017	Hspa8	20	24	36.4	43	82	50.6	3.41667	Heat shock cognate 71 kDa protein
291	P11499	Hsp90ab1	7	9	17.1	22	29	38.5	3.22222	Heat shock protein HSP 90-beta
292	P68033	Actc1	13	32	22	27	86	38.2	2.6875	Actin, alpha cardiac muscle 1
293	Q8BFU2	Hist3h2a	3	4	43.8	5	10	57.7	2.5	Histone H2A type 3
294	P62737	Acta2	13	32	22	24	67	35.3	2.09375	Actin, aortic smooth muscle
295	P62806	Hist1h4a	6	8	45.6	8	16	56.3	2	Histone H4
296	Q64523	Hist2h2ac	3	4	44.2	4	8	58.1	2	Histone H2A type 2-C
297	Q6GSS7	Hist2h2aa1	3	4	43.8	4	8	57.7	2	Histone H2A type 2-A
298	P62852	Rps25	2	2	15.2	3	4	24	2	40S ribosomal protein S25
299	P02301	H3f3c	1	1	8.1	1	2	8.1	2	Histone H3.3C
300	Q8BFZ3	Actbl2	13	32	32.4	9	54	24.7	1.6875	Beta-actin-like protein 2
301	Q922U2	Krt5	4	6	5.7	8	10	12.4	1.66667	Keratin, type II cytoskeletal 5
302	P05213	Tuba1b	8	17	25.1	16	28	39.9	1.64706	Tubulin alpha-1B chain
303	P63260	Actg1	34	112	57.1	43	172	76.8	1.53571	Actin, cytoplasmic 2
304	Q61781	Krt14	1	2	1.9	2	3	5.8	1.5	Keratin, type I cytoskeletal 14
305	P0C0S6	H2afz	1	2	7	2	3	18	1.5	Histone H2A.Z
306	Q3THW5	H2afv	1	2	7	2	3	18	1.5	Histone H2A.V
307	Q64522	Hist2h2ab	2	3	29.2	2	4	29.2	1.33333	Histone H2A type 2-B
308	Q61414	Krt15	5	7	6	5	9	6	1.28571	Keratin, type I cytoskeletal 15
309	P02535	Krt10	6	8	8.1	7	10	9.3	1.25	Keratin, type I cytoskeletal 10
310	Q8VED5	Krt79	3	5	4	4	6	4.9	1.2	Keratin, type II cytoskeletal 79
311	Q8BGZ7	Krt75	3	5	3.8	4	6	4.7	1.2	Keratin, type II cytoskeletal 75
312	Q9Z331	Krt6b	3	5	3.7	4	6	4.6	1.2	Keratin, type II cytoskeletal 6B
313	P50446	Krt6a	4	6	6	5	7	6.9	1.16667	Keratin, type II cytoskeletal 6A
314	P08730	Krt13	4	6	4.8	4	7	4.8	1.16667	Keratin, type I cytoskeletal 13
315	P08730	Krt13	4	6	4.8	4	7	4.8	1.16667	Keratin, type I cytoskeletal 13
316	P04104	Krt1	6	10	11.3	7	11	12.1	1.1	Keratin, type II cytoskeletal 1
317	P17879	Hspa1b	3	4	14.8	3	4	6.9	1	Heat shock 70 kDa protein 1B
318	Q61696	Hspa1a	3	4	14.8	3	4	6.9	1	Heat shock 70 kDa protein 1A
319	Q3TTY5	Krt2	7	12	6.4	8	12	7.1	1	Keratin, type II cytoskeletal 2 epidermal
320	P11679	Krt8	4	8	2.9	4	8	2.9	1	Keratin, type II cytoskeletal 8
321	Q9DCV7	Krt7	3	5	4.4	4	5	5.5	1	Keratin, type II cytoskeletal 7
322	Q6IFZ6	Krt77	3	5	3.7	4	5	4.5	1	Keratin, type II cytoskeletal 1b
323	P03995	Gfap	1	2	2.6	1	2	2.6	1	Glial fibrillary acidic protein
324	P57780	Actn4	1	1	4.2	1	1	1.3	1	Alpha-actinin-4
325	Q80TS8	Sel1l3	1	2	0.7	1	2	0.7	1	Protein sel-1 homolog 3
326	Q6NXH9	Krt73	4	7	5.9	4	6	5.9	0.857143	Keratin, type II cytoskeletal 73
327	Q6IFZ9	Krt74	3	5	4.2	3	4	4.2	0.8	Keratin, type II cytoskeletal 74
328	Q9R0H5	Krt71	3	5	4	3	4	4	0.8	Keratin, type II cytoskeletal 71
329	Q99M73	Krt84	3	4	8	3	3	2.3	0.75	Keratin, type II cuticular Hb4
330	P01630		4	7	21.2	3	5	21.2	0.714286	Ig kappa chain V-II region 7S34.1
331	Q6IFX2	Krt42	2	3	4.2	1	2	2	0.666667	Keratin, type I cytoskeletal 42
332	P20152	Vim	2	3	4.7	1	1	3	0.333333	Vimentin
333	P01867	Igh-3	3	4	8.7	1	1	4.7	0.25	Ig gamma-2B chain C region
334	P01837		3	5	31.1	1	1	31.1	0.2	Ig kappa chain C region
335	Q9QZQ8	H2afy	1	1	7.8				0	Core histone macro-H2A.1
336	Q8CGC4	Lsm14b	1	1	3.4				0	Protein LSM14 homolog B
337	Q9CZM2	Rpl15	1	1	12.7				0	60S ribosomal protein L15
338	P01864		1	6	14.3				0	Ig gamma-2A chain C region secreted form
339	E9Q414	Apob	1	1	0.8				0	Apolipoprotein B-100
