## Supplemental Table 6 for "Neural stemness unifies cell tumorigenicity and pluripotent differentiation potential"

### Sheet: 工作表
SNP function
sample	MISSENSE	NONSENSE	SILENT
s0	9183	58	13366
s1	10113	39	14516
s2	12607	57	17091
s3	13356	147	16426
SNP impact
sample	HIGH	LOW	MODERATE	MODIFIER
s0	530	14402	9469	223663
s1	586	15672	10397	246725
s2	766	18537	12959	307691
s3	1574	18335	13786	338179
SNP region
sample	DOWNSTREAM	EXON	INTERGENIC	INTRON	SPLICE_SITE_ACCEPTOR	SPLICE_SITE_DONOR	SPLICE_SITE_REGION	TRANSCRIPT	UPSTREAM	UTR_3_PRIME	UTR_5_PRIME
s0	83243	39430	2105	52076	33	135	703	8	34694	31197	4440
s1	89685	43174	2225	59978	36	164	791	9	39567	32747	5004
s2	110770	52120	2042	80950	51	90	1011	27	46907	40725	5260
s3	124220	53528	1705	87739	56	96	1462	47	50235	47452	5334
